# Discovery of new genetic determinants controlling the morphological plasticity in rice root and shoot under phosphate starvation using GWAS

**DOI:** 10.1101/2020.10.31.363556

**Authors:** Nga T P Mai, Chung Duc Mai, Hiep Van Nguyen, Khang Quoc Le, Linh Viet Duong, Huong Thi Mai To

**Author notes:** Correspondence author Email adresse (Huong Thi Mai To).

## Abstract

Phosphorus is an essential nutrient for plants that is often in short supply. In rice (*Oryza sativa* L.), phosphate (Pi) deficiency leads to various physiological disorders that consequently affect plant productivity. In this study, a large-scale phenotyping experiment of a set of 160 Vietnamese rice landraces was performed under greenhouse conditions by employing an alpha lattice design with three replicates to identify quantitative trait loci (QTLs) associated with plant growth inhibition by Pi deficiency. Rice plantlets were grown for six weeks in the PVC sand column (16 cm diameter × 80 cm height) supplied with Pi-deficient (10 µM P) medium or full Pi Yoshida (320 µM P) medium. The effects of Pi deficiency on the number of crown roots, root length, shoot length, root weight, shoot weight and total weight were studied. From 36 significant markers identified by using Genome-wide association study, a total of 21 QTLs associated with plant growth inhibition under Pi starvation conditions were defined. A list of 158 candidate genes co-located with defined QTLs was found. Interestingly, a QTL namely *qRST9*.*14* were detected found common across three weight-traits. The co-located gene *GLYCEROPHOSPHODIESTER PHOSPHODIESTERASE 13* was found potentially involved in Pi transport. Understanding the molecular mechanisms of Pi starvation responses, and identifying potential QTLs responsible for low-Pi stress tolerance will provide valuable information for developing new varieties tolerant to low-Pi conditions.
