## Supplementary material for "Discovery of new genetic determinants controlling the morphological plasticity in rice root and shoot under phosphate starvation using GWAS": Sup Table A1

### Sheet: Appendix Table A3
List of 160 rice accessions used in this study
ID	Name	Genebank number	Province	Type	Ecosystem	Group	Sub population
G1	TEP HAI PHONG	VNPRC_11	HAI PHONG	TRAD	na	Indica	Im
G10	TAM SON NAM DINH	VNPRC_216	NAM DINH	TRAD	na	Indica	I4
G100	KHAU QUAI DANG 2	VNPRC_6969	TUYEN QUANG	TRAD	UP	Japonica	J1
G101	DIEO KBIN	VNPRC_7295	TAY NGUYEN	TRAD	na	Japonica	J1
G102	TZO KOH DANG 2	VNPRC_7303	THUA THIEN HUE	TRAD	na	Indica	Im
G103	CU PUA DANG 1	VNPRC_7304	THUA THIEN HUE	TRAD	na	Japonica	Jm
G104	CU PUA DANG 2	VNPRC_7305	THUA THIEN HUE	TRAD	na	Indica	Im
G105	NEP THAI LAN	VNPRC_7312	HA GIANG	TRAD	na	Indica	I3
G106	NEP HAI HAU	VNPRC_7316	NINH BINH	TRAD	IR	Japonica	J2
G107	NEP THAI BINH LUN	VNPRC_7317	NINH BINH	TRAD	IR	Japonica	J2
G108	TAM AP BE	VNPRC_7318	NINH BINH	TRAD	IR	mix	m
G109	MANH GIE	VNPRC_7349	QUANG BINH	TRAD	UP	Indica	Im
G11	TAM TRON HAI DUONG	VNPRC_219	HAI DUONG	TRAD	na	Indica	I4
G110	RAN TRANG	VNPRC_7823	BINH THUAN	TRAD	UP	Indica	Im
G111	NEP RAY	VNPRC_7824	BINH THUAN	TRAD	UP	Indica	Im
G113	NANG THIET	VNPRC_7827	VUNG TAU	TRAD	IR	Indica	I2
G115	KOI LOI	VNPRC_7910	na	TRAD	na	Indica	Im
G117	KHAO SANG	VNPRC_7930	QUANG TRI	TRAD	UP	Japonica	Jm
G119	L26	VNPRC_9198	na	IMP	na	Indica	Im
G12	TAM CAO VINH PHUC	VNPRC_226	VINH PHUC	TRAD	na	Indica	I4
G124	NEP DEN	VNPRC_9355	QUANG NINH	TRAD	IR	Japonica	J2
G125	NEP NUONG	VNPRC_9356	QUANG NINH	TRAD	na	Indica	Im
G126	KHAU DAM DOI	VNPRC_9466	NGHE AN	TRAD	UP	Japonica	J1
G128	KHAU DAM	VNPRC_9476	NGHE AN	TRAD	UP	Japonica	J1
G129	LC93-2	VNPRC_9507	KHANH HOA	TRAD	UP	Indica	Im
G130	LUA DA BO	VNPRC_9509	KHANH HOA	TRAD	UP	Japonica	J3
G131	PADAI LONG KHANH	VNPRC_9517	KHANH HOA	TRAD	UP	Japonica	J3
G132	PADAI TLIG JUG	VNPRC_9520	KHANH HOA	TRAD	UP	Indica	Im
G133	A 330	VNPRC_9524	KHANH HOA	IMP	IR	Indica	I1
G134	PADAI CALOC	VNPRC_9530	KHANH HOA	TRAD	UP	Japonica	Jm
G138	NANG QUAT	VNPRC_9563	BEN TRE	TRAD	RL	Indica	Im
G14	TAM NHO BAC NINH	VNPRC_318	BAC NINH	TRAD	na	Indica	I4
G140	LUA BAY DANH	VNPRC_9570	BEN TRE	TRAD	RL	Indica	I2
G143	NEP TROI CHO	VNPRC_9576	BEN TRE	TRAD	RL	Indica	I2
G146	NANG LOAN HAT TRON	VNPRC_9584	BEN TRE	TRAD	RL	Indica	I2
G150	NEP DIA PHUONG	VNPRC_9595	BEN TRE	TRAD	IR	Indica	I2
G152	LOC SOM	VNPRC_9871	BAC GIANG	TRAD	na	Japonica	J1
G153	TE NUONG	VNPRC_9874	THANH HOA	TRAD	UP	Indica	I3
G154	NEP THOM	VNPRC_9878	HA TAY	TRAD	IR	Japonica	J2
G155	KHAU PE LANH	VNPRC_9908	SON LA	TRAD	UP	Indica	I3
G156	LUA K	VNPRC_9967	na	TRAD	na	Indica	Im
G157	SO CRIOONG	VNPRC_9984	SEKONG	TRAD	na	Japonica	Jm
G158	VA TAI ANA ACU	VNPRC_12049	NINH THUAN	TRAD	UP	Japonica	J3
G16	NEP VAN RUONG HOA BINH	VNPRC_384	HOA BINH	TRAD	na	Japonica	J2
G160	JASMINE	VNPRC_12059	AN GIANG	IMP	UP	Indica	Im
G161	BN1	VNPRC_12066	AN GIANG	IMP	IR	Indica	Im
G165	GIONG 90 NGAY	VNPRC_12083	KIEN GIANG	TRAD	RL	Indica	I1
G167	THAN NONG MUA	VNPRC_12088	KIEN GIANG	TRAD	RL	Indica	I2
G168	OM1490	VNPRC_12101	KIEN GIANG	IMP	IR	Indica	I1
G169	JASMINE 95	VNPRC_12102	KIEN GIANG	IMP	IR	Indica	I1
G17	NEP GA GAY HAI DUONG	VNPRC_394	HAI DUONG	TRAD	na	Indica	Im
G170	OM 504 JAPAN	VNPRC_12103	KIEN GIANG	IMP	IR	Indica	I1
G171	NEP THAI	VNPRC_12104	KIEN GIANG	TRAD	IR	Indica	I1
G172	VND 95-20	VNPRC_12105	KIEN GIANG	IMP	IR	Indica	I1
G173	TAM THOM TRUNG QUOC	VNPRC_12107	KIEN GIANG	TRAD	IR	Indica	Im
G177	CHAM HOM	VNPRC_12563	HOA BINH	TRAD	na	Japonica	J1
G178	KHAU CHINH PHU	VNPRC_12573	HOA BINH	TRAD	na	Japonica	J1
G179	BLAO PU LAU	VNPRC_12581	HOA BINH	TRAD	na	Japonica	J1
G18	NEP QUYT HAI DUONG	VNPRC_407	HAI DUONG	TRAD	na	Indica	I4
G181	BLAU PLAN PIENG	VNPRC_12970	SON LA	TRAD	UP	Indica	I6
G182	KHAU MO	VNPRC_13008	SON LA	TRAD	UP	Indica	I6
G183	KHAU PE LANH	VNPRC_13076	SON LA	TRAD	UP	Indica	Im
G186	KHAU NO	VNPRC_13309	SON LA	TRAD	UP	Indica	Im
G187	KHAU DUONG PHUONG	VNPRC_13320	SON LA	TRAD	UP	Japonica	J1
G189	KHAU NAM RINH	VNPRC_13362	DIEN BIEN	TRAD	UP	Indica	I3
G19	ON	VNPRC_509	na	TRAD	na	Indica	Im
G190	PLE PHMA CHUA	VNPRC_13363	DIEN BIEN	TRAD	UP	Indica	Im
G191	KHAU TAN	VNPRC_13422	DIEN BIEN	TRAD	RL	Japonica	J2
G192	KHAU BAO THAI	VNPRC_13423	DIEN BIEN	TRAD	RL	Indica	Im
G193	BLE PE XA	VNPRC_13424	DIEN BIEN	TRAD	UP	Japonica	J1
G194	BLE BLAU LIA	VNPRC_13425	DIEN BIEN	TRAD	UP	Japonica	J1
G195	BLE BDE	VNPRC_13426	DIEN BIEN	TRAD	UP	Japonica	J1
G196	BLE CO PON	VNPRC_13427	DIEN BIEN	TRAD	UP	mix	m
G2	TA CO LAO CAI	VNPRC_58	LAO CAI	TRAD	na	Indica	Im
G20	TE LE HOA BINH	VNPRC_553	HOA BINH	TRAD	na	Indica	I4
G200	CHA FU NU	VNPRC_13431	LAI CHAU	TRAD	UP	Japonica	J1
G201	CHA XU PHU LU	VNPRC_13435	LAI CHAU	TRAD	UP	Indica	Im
G202	NONG TO	VNPRC_13442	LAI CHAU	TRAD	UP	Japonica	J1
G203	PLAU CA BANH	VNPRC_14212	DIEN BIEN	TRAD	UP	Japonica	J1
G204	PLE DO	VNPRC_14215	DIEN BIEN	TRAD	UP	Japonica	J1
G205	BLE BLAU CHO	VNPRC_14251	SON LA	TRAD	UP	Indica	I3
G206	BLE BLAU DO	VNPRC_14252	SON LA	TRAD	UP	Japonica	J1
G207	KHAU LUA	VNPRC_14278	SON LA	TRAD	RL	mix	m
G208	KHAU BOONG LAM	VNPRC_14279	SON LA	TRAD	RL	Indica	Im
G209	BLE CHO	VNPRC_14386	LAI CHAU	TRAD	UP	Indica	I6
G21	GIE TRANG HOA BINH	VNPRC_614	HOA BINH	TRAD	na	Indica	I4
G210	KHAU LECH	VNPRC_14408	LAO CAI	TRAD	UP	Japonica	J1
G211	PLAU NGOANG PLAC	VNPRC_14587	LAO CAI	TRAD	UP	Indica	Im
G212	PLAU BULAT	VNPRC_14589	LAO CAI	TRAD	UP	Japonica	J1
G214	BLE BLAU DO	VNPRC_14596	LAO CAI	TRAD	RL	Japonica	Jm
G216	TOM BEO BUA	VNPRC_14607	LAO CAI	TRAD	RL	Japonica	J1
G217	BLE BLAU SOA	VNPRC_14615	LAO CAI	TRAD	RL	Japonica	J1
G219	KHAU LA LANH	VNPRC_14792	SON LA	TRAD	RL	Indica	Im
G22	TRUNG TRANG TUYEN QUANG	VNPRC_760	na	TRAD	na	Indica	I4
G220	PLE LA	VNPRC_T5300	na	TRAD	UP	Japonica	J1
G221	KHAU MAC CO	VNPRC_T5455	na	TRAD	UP	Japonica	J1
G222	PLE MA MU	VNPRC_T6404	na	TRAD	UP	Japonica	J1
G223	BLE BLAU TAN	VNPRC_T6794	na	TRAD	UP	Japonica	J1
G24	TAM XOAN HAI HAU	VNPRC_1048	NAM DINH	TRAD	na	mix	m
G25	NEP VANG ONG LAC SON HB	VNPRC_1058	HOA BINH	TRAD	na	Japonica	J2
G26	KHAU CAI NOI	VNPRC_1325	TAY BAC	TRAD	na	Japonica	J1
G299	BLAO SINH SAI	VNPRC_4806	HOA BINH	TRAD	na	Japonica	J1
G3	AN TU VO DO	VNPRC_85	na	TRAD	na	Indica	I4
G37	NEP CAM	VNPRC_1845	HA GIANG	TRAD	RL	Indica	Im
G38	NEP NUONG	VNPRC_1849	HA GIANG	TRAD	UP	Japonica	J1
G39	NEP CAM	VNPRC_1851	HA GIANG	TRAD	RL	Indica	Im
G4	NHONG DO HAI DUONG	VNPRC_135	HAI DUONG	TRAD	na	Indica	I4
G45	NEP CUC	VNPRC_2367	NINH BINH	TRAD	RL	Japonica	J4
G46	NEP BA LAO	VNPRC_2368	NAM DINH	TRAD	MG	Japonica	J4
G47	NEP ONG LAO	VNPRC_2369	NAM DINH	TRAD	MG	Japonica	J4
G48	LUA NGOI	VNPRC_2371	NAM DINH	TRAD	MG	Japonica	J4
G49	DT10	VNPRC_2395	na	IMP	na	Indica	I1
G5	NHONG TRANG HAI PHONG	VNPRC_149	HAI PHONG	TRAD	na	Indica	I4
G50	LUA NEP BA THANG DANG 1	VNPRC_3323	QUANG NAM	TRAD	UP	Japonica	J2
G51	BA TRANG HUONG	VNPRC_3332	QUANG NAM	TRAD	UP	Indica	I5
G52	BA TRANG HUONG	VNPRC_3334	QUANG NAM	TRAD	UP	Indica	I5
G53	LUA CAN DO	VNPRC_3351	na	TRAD	na	Indica	I6
G54	LUA LOC DO	VNPRC_3360	QUANG NAM	TRAD	RL	Indica	I6
G56	LUA MAN	VNPRC_3363	QUANG NAM	TRAD	RL	Indica	I5
G57	NEP GHIM HUONG	VNPRC_3364	QUANG NAM	TRAD	RL	Indica	Im
G58	NEP HUONG LANG	VNPRC_3368	QUANG NAM	TRAD	MG	Indica	I6
G59	NEP MAM	VNPRC_3371	QUANG NAM	TRAD	na	Indica	I6
G6	SOM GIAI HUNG YEN	VNPRC_170	na	TRAD	na	Indica	I4
G61	NEP RAN	VNPRC_3402	QUANG BINH	TRAD	na	Japonica	J2
G62	QUANG TRANG	VNPRC_3426	QUANG TRI	TRAD	IR	Indica	I5
G63	CHIEM DO	VNPRC_3429	QUANG TRI	TRAD	na	Indica	I4
G64	VEN DO	VNPRC_3433	QUANG TRI	TRAD	IR	Indica	I5
G65	NUOC MAN DANG 1	VNPRC_3443	QUANG TRI	TRAD	RL	Indica	I5
G67	LUA TRI DO DANG 2	VNPRC_3485	BINH DINH	TRAD	RL	Indica	Im
G68	NEP 3 THANG	VNPRC_3487	BINH DINH	TRAD	IR	mix	m
G69	COC MOI DANG 1	VNPRC_3488	BINH DINH	TRAD	RL	Indica	I6
G7	TE TRANG HOA BINH	VNPRC_172	HOA BINH	TRAD	na	Indica	I4
G70	COC MOI DANG 2	VNPRC_3489	BINH DINH	TRAD	RL	Indica	Im
G72	LUA CANG DANG 1	VNPRC_3494	BINH DINH	TRAD	RL	Indica	Im
G73	LUA CANG DANG 1	VNPRC_3495	BINH DINH	TRAD	RL	Indica	I6
G74	NEP QUA CO RAU DANG 2	VNPRC_3497	BINH DINH	TRAD	RL	Indica	I6
G77	CANG KIEN DANG 1	VNPRC_3506	BINH DINH	TRAD	RL	Indica	I6
G78	CANG KIEN DANG 2	VNPRC_3507	BINH DINH	TRAD	RL	Indica	I6
G79	LUA DA DANG 2	VNPRC_3508	BINH DINH	TRAD	RL	Indica	I6
G8	CHON TU 502 HOC VIEN	VNPRC_175	na	TRAD	na	Indica	I4
G80	BA KTONG	VNPRC_3517	QUANG NGAI	TRAD	UP	Japonica	J3
G81	BA DO DANG 1	VNPRC_3519	QUANG NGAI	TRAD	UP	mix	m
G83	NEP VANG	VNPRC_3522	QUANG NGAI	TRAD	UP	Japonica	Jm
G84	BA CHO KTE	VNPRC_3525	BINH DINH	TRAD	na	Japonica	J3
G85	CHANH CHUI	VNPRC_3550	THANH HOA	TRAD	MG	Japonica	J4
G86	TAN NGAN	VNPRC_3588	YEN BAI	TRAD	na	Japonica	J2
G87	KHAU PAN PUA	VNPRC_3886	na	TRAD	na	Japonica	J1
G88	BLE MA MUA	VNPRC_3895	na	TRAD	na	Japonica	J1
G89	KHAU BO KHA	VNPRC_3947	na	TRAD	na	Japonica	J1
G9	LOC TRANG SOM PLAY CAU	VNPRC_200	na	TRAD	na	Indica	I4
G90	BLAO CLIA	VNPRC_4812	HOA BINH	TRAD	UP	Japonica	J1
G91	BLAO CO KEN	VNPRC_4815	HOA BINH	TRAD	UP	Japonica	J1
G92	BLAO CO CAM	VNPRC_4820	HOA BINH	TRAD	UP	Japonica	J1
G93	PO LE PO LAU XA	VNPRC_5034	NGHE AN	TRAD	UP	Indica	I5
G94	LUA DO	VNPRC_5111	THUA THIEN HUE	TRAD	UP	Indica	I5
G95	LUA CHAM	VNPRC_5127	NAM DINH	TRAD	RL	Indica	I4
G96	CHIEM RONG	VNPRC_6191	NAM DINH	TRAD	IR	Indica	Im
G98	NGOI TIA	VNPRC_6203	NAM DINH	TRAD	RL	Japonica	J4
G99	LUA CHAM BIEN	VNPRC_6234	NINH BINH	TRAD	RL	Indica	I4
IR64	IR64	122500	IRRI	NA	NA	Indica	I1
na = no data available; TRAD = traditional; IMP= improved; UP = upland; RL = rainfed lowland; MG = mangrove; IR = irrigated;I = indica; J = japonica; Sub-pop: sub-populations as defined from the results of Phung et al. (2014)
