## Supplementary material for "Discovery of new genetic determinants controlling the morphological plasticity in rice root and shoot under phosphate starvation using GWAS": Sup Table A2

### Sheet: Sheet1
Chr	Trait	QTLs	Marker	Position	p-value	P value	Start-50k	End+50k	MSU ID	RAP locus ID	Gene in Arabidopsis	Function in database (http://rice.plantbiology.msu.edu)	PlantTFDB family	Coincidence with known QTLs
1	SHL	qSHL1.1					475145	586094	Os01g01870.1	Os01g0108600	AT1G10585	helix-loop-helix DNA-binding domain containing protein, expressed	bHLH
			Sj01_00525145F	525145	0.00021982	3.65793			Os01g01920.1	Os01g0109300	AT5G40270	HD domain containing protein 2, putative, expressed
			Sj01_00535684F	535684	0.00017954	3.74584			Os01g01960.1	Os01g0109700	AT1G24190	transcriptional repressor, putative, expressed
			Sj01_00536094R	536094	0.00017954	3.74584			Os01g02000.1	Os01g0110100	AT1G68740	phosphate transporter 1, putative, expressed
									Os01g02020.1	Os01g0110400	AT5G47720	acetyl-CoA acetyltransferase, cytosolic, putative, expressed
									Os01g02050.1	Os01g0110700	AT1G68750	phosphoenolpyruvate carboxylase, putative, expressed
									Os01g02060.1	Os01g0110800	AT1G13230	TOO MANY MOUTHS precursor, putative, expressed
	SHL	qSHL1.2	Dj01_04446543F	4446543	6.6069e-05	4.18	4396543	4496546	Os01g08760.1	Os01g0183000	AT1G71697	choline/ethanolamine kinase, putative, expressed
			Dj01_04446546R	4446546	6.6069e-05	4.18			Os01g08770.1	Os01g0183100	AT3G10530	WD domain, G-beta repeat domain containing protein, expressed
									Os01g08780.1	Os01g0183300	AT1G71710	endonuclease/exonuclease/phosphatase family domain containing protein, expressed
									Os01g08790.1	Os01g0183400		histone-like transcription factor and archaeal histone, putative, expressed	NF-YC
									Os01g08800.1	Os01g0183500	AT2G21910	cytochrome P450, putative, expressed
									Os01g08810.1	Os01g0183600	AT4G39490	cytochrome P450, putative, expressed
									Os01g08820.1		AT3G14740	PHD-finger domain containing protein, putative, expressed
									Os01g08830.1	Os01g0183800	AT2G05970	OsFBDUF1 - F-box and DUF domain containing protein, expressed
									Os01g08860.1	Os01g0184100	AT5G12020	hsp20/alpha crystallin family protein, putative, expressed
									Os01g08930.1	Os01g0184500		DEAD-box ATP-dependent RNA helicase, putative, expressed
									Os01g08960.1	Os01g0184800	AT5G14240	phosducin-like protein 3, putative, expressed
	SHW	qSHW1.3	Dj01_24709143F	24709143	0.00021644	3.66466	24659143	24759146	Os01g43220.1	Os01g0619800	AT4G01040	chitinase domain-containing protein 1 precursor, putative, expressed
			Dj01_24709146R	24709146	0.00021644	3.66466			Os01g43250.1	Os01g0620100	AT1G64350	WD domain, G-beta repeat domain containing protein, expressed
									Os01g43270.1		AT1G01420	hydroquinone glucosyltransferase, putative, expressed
									Os01g43280.1	Os01g0620800	AT1G01420	hydroquinone glucosyltransferase, putative, expressed
									Os01g43320.1	Os01g0621200	AT5G41800	transmembrane amino acid transporter protein, putative, expressed
	RTW	qSHW1.4	Sj01_38808536F	38808536	0.00013795	3.86028	38758536	38886848	Os01g66730.1	Os01g0891400	AT2G25355	exosome complex exonuclease RRP40, putative, expressed
			Dj01_38836848R	38836848	9.4534e-05	4.02441			Os01g66740.1	Os01g0891601	AT5G48380	inactive receptor kinase At1g27190 precursor, putative, expressed
									Os01g66760.1	Os01g0891700	AT1G27190	inactive receptor kinase At2g26730 precursor, putative, expressed
									Os01g66820.1	Os01g0892300	AT5G48380	inactive receptor kinase At1g27190 precursor, putative, expressed
									Os01g66830.1		AT3G62060	pectinacetylesterase domain containing protein, expressed
									Os01g66840.1	Os01g0892500	AT3G09410	pectinacetylesterase domain containing protein, expressed
									Os01g66850.1	Os01g0892600	AT3G62060	pectinacetylesterase domain containing protein, expressed
									Os01g66860.2	Os01g0892800	AT2G31800	serine/threonine protein kinase, putative, expressed
									Os01g66890.1	Os01g0893400	AT1G05690	BTBZ1 - Bric-a-Brac, Tramtrack, and Broad Complex BTB domain with TAZ zinc finger and Calmodulin-binding domains, expressed
									Os01g66920.1	Os01g0894000	AT3G03305	Ser/Thr protein phosphatase family protein, putative, expressed
									Os01g66940.1	Os01g0894300	AT2G31390	kinase, pfkB family, putative, expressed
	RTW	qRTW1.5	Dj01_38853248F	38853248	9.4534e-05	4.02441	38803248	38903248	Os01g66960.1	Os01g0894500	AT1G05720	selenoprotein precursor, putative, expressed
									Os01g66970.1	Os01g0894600	AT2G02960	zinc finger, C3HC4 type domain containing protein, expressed
2	NCR	qNCR2.6	Dj02_20455211R	20455211	1.434e-06	5.84345	20405211	20505211	Os02g34260.1	Os02g0546600	AT5G13330	AP2 domain containing protein, expressed	ERF
									Os02g34270.1		AT5G64750	AP2 domain containing protein, expressed	ERF
	NCR	qNCR2.7	Dj02_22040041R	22040041	1.4917e-05	4.82632	21990041	22090041	Os02g36400.1	Os02g0573400	AT4G39910	ubiquitin carboxyl-terminal hydrolase domain containing protein, expressed
									Os02g36414.1	Os02g0573500	AT1G34580	transporter family protein, putative, expressed
									Os02g36440.1	Os02g0574000	AT4G21480	transporter family protein, putative, expressed
									Os02g36450.1	Os02g0574100	AT1G34580	transporter family protein, putative, expressed
									Os02g36510.1	Os02g0574800	AT5G65100	ethylene-insensitive 3, putative, expressed	EIL
									Os02g36520.1	Os02g0574900	AT1G22040	OsFBK9 - F-box domain and kelch repeat containing protein, expressed
									Os02g36550.1	Os02g0575200	AT1G12350	phosphopantothenate--cysteine ligase, putative, expressed
									Os02g36570.1	Os02g0575500	AT5G64940	ABC1 family domain containing protein, putative, expressed
3	SHW	qSHW3.8	Dj03_22643978R	22643978	2.3767e-05	4.62403	22593978	22693978	Os03g40650.1	Os03g0603300	AT4G34340	bromodomain associated family protein, expressed
									Os03g40670.1	Os03g0603600	AT5G08030	glycerophosphoryl diester phosphodiesterase family protein, putative, expressed
									Os03g40690.1		AT5G55840	PPR repeat containing protein, expressed
									Os03g40700.1	Os03g0603800	AT1G08700	presenilin, putative, expressed
									Os03g40710.1		AT1G26610	ZOS3-13 - C2H2 zinc finger protein, expressed
									Os03g40720.1	Os03g0604200	AT5G15490	UDP-glucose 6-dehydrogenase, putative, expressed
									Os03g40780.1	Os03g0604600	AT1G49870	transport protein-related, putative, expressed
5	RTL	qRTL5.9	Dj05_17325094R	17325094	0.00066927	3.1744	17275094	17375094	Os05g29860.2	Os05g0361900	AT4G39460	mitochondrial carrier protein, putative, expressed
									Os05g29870.1	Os05g0362000		basic salivary proline-rich protein 3 precursor, putative, expressed
									Os05g29880.3	Os05g0362100	AT3G06860	3-hydroxyacyl-CoA dehydrogenase, putative, expressed
									Os05g29930.1	Os05g0362600	AT4G02380	late embryogenesis abundant protein, putative, expressed
									Os05g29974.1	Os05g0363100	AT2G47630	lipase, putative, expressed
									Os05g29990.1	Os05g0363200	AT3G62830	NAD dependent epimerase/dehydratase family domain containing protein, expressed
									Os05g30010.1	Os05g0363500	AT3G06880	WD domain, G-beta repeat domain containing protein, expressed
										Os05g0363566
	SHW	qSHW5.10	Dj05_20855111F	20855111	0.0001311	3.8824	20805111	20905111	Os05g35060.1	Os05g0424800	AT1G34470	DUF803 domain containing, putative, expressed
									Os05g35070.1	Os05g0425000	AT1G21740	DUF630/DUF632 domains containing protein, putative, expressed
									Os05g35110.1	Os05g0425700	AT1G21410	OsFBL22 - F-box domain and LRR containing protein, expressed
									Os05g35140.1	Os05g0426000	AT1G21460	nodulin MtN3 family protein, putative, expressed
									Os05g35160.1	Os05g0426100	AT1G03050	clathrin assembly protein, putative, expressed
									Os05g35170.1	Os05g0426200	AT5G04410	no apical meristem protein, putative, expressed	NAC
									Os05g35190.1	Os05g0426300	AT1G48880	powdery mildew resistant protein 5, putative, expressed
									Os05g35200.2	Os05g0426400	AT3G18660	glycosyl transferase, putative, expressed
8	NCR	qNCR8.11	Dj08_04507660F	4507660	8.4026e-05	4.07559	4457660	4557660	Os08g07920.1		AT1G50180	disease resistance protein RPM1, putative, expressed
									Os08g07930.1	Os08g0176633	AT3G46730	resistance protein, putative, expressed
									Os08g07940.1		AT3G50950	disease resistance protein RPM1, putative, expressed
									Os08g07950.1		AT1G19260	NB-ARC domain containing protein, expressed
									Os08g07960.1	Os08g0176800	AT1G80670	mitotic checkpoint protein, putative, expressed
									Os08g07970.1	Os08g0176900	AT5G10030	transcription factor, putative, expressed	bZIP
									Os08g08000.1	Os08g0177300	AT3G24870	DNA binding protein, putative, expressed
									Os08g08030.1	Os08g0177600	AT5G54260	double-strand break repair protein MRE11, putative, expressed
	NCR	qNCR8.12	Dj08_06006794R	6006794	0.00047458	3.32369	5956794	6058700	Os08g10250.1	Os08g0202300	AT1G56145	SHR5-receptor-like kinase, putative, expressed
									Os08g10260.1	Os08g0202400	AT3G07040	NBS-LRR disease resistance protein, putative, expressed
			Dj08_06008697F	6008697	0.00027798	3.55599			Os08g10290.1	Os08g0203100	AT1G56140	SHR5-receptor-like kinase, putative, expressed
			Dj08_06008700R	6008700	0.00027798	3.55599				Os08g0203201
									Os08g10300.1	Os08g0203300
									Os08g10310.1	Os08g0203400
									Os08g10320.1	Os08g0203600
									Os08g10330.1	Os08g0203700	AT1G56130
									Os08g10340.1	Os08g0203800		OsFBX278 - F-box domain containing protein, expressed
	NCR	qNCR8.13	Sj08_24620154R	24620154	0.00095508	3.01996	24570154	24717998	Os08g38880.1	Os08g0497600	AT1G55680	WD-40 repeat family protein, putative, expressed		qRS8b [root-shoot ratio], qRRW8 [relative root dry weight], and qRRS8 [relative root-shoot ratio]) identified by Li et al. (2009)
									Os08g38900.1	Os08g0498600	AT4G34050	caffeoyl-CoA O-methyltransferase, putative, expressed
									Os08g38910.2	Os08g0498400
									Os08g38920.1	Os08g0498100
			Sj08_24632283R	24632283	0.00029672	3.52765			Os08g38970.1	Os08g0499100	AT5G56220	transmembrane receptor, putative, expressed
			Dj08_24667998R	24667998	0.00036593	3.4366			Os08g38980.1	Os08g0499200	AT1G55620	chloride transporter, chloride channel family, putative, expressed
									Os08g38990.3	Os08g0499300	AT5G56270	WRKY30, expressed	WRKY
									Os08g39050.1	Os08g0499800	AT1G80150	pentatricopeptide, putative, expressed
									Os08g39060.1	Os08g0499900	AT1G55590	F-box protein At-B, putative, expressed
									Os08g39070.1	Os08g0500000	AT5G56280	COP9 signalosome complex subunit 6a, putative, expressed
									Os08g39080.1	Os08g0500100	AT5G56290	tetratricopeptide repeat domain containing protein, expressed
									Os08g39090.1	Os08g0500200	AT2G44200	coiled-coil domain containing 49, putative, expressed
									Os08g39100.1	Os08g0500300	AT1G79630	protein phosphatase 2C, putative, expressed
									Os08g39130.1	Os08g0500600	AT2G29760	pentatricopeptide, putative, expressed
9	SHW, RTW, TTW	qRST9.14	Dj09_10399982F	10399982	3.1814e-10	9.49738	10349982	10507183	Os09g16950.1	Os09g0339000	AT5G10530	cysteine-rich receptor-like protein kinase 25 precursor, putative, expressed
			Dj09_10404314F	10404314	2.8097e-07	6.55134			Os09g16980.1	Os09g0339300	AT1G21240	OsWAK86 - OsWAK pseudogene, expressed
			Dj09_10404317R	10404317	3.1814e-10	9.49738			Os09g17000.1	Os09g0339800	AT1G66970	glycerophosphoryl diester phosphodiesterase family protein, putative, expressed
			Dj09_10411340R	10411340	1.7528e-07	6.75627			Os09g17010.1		AT3G53380	lectin-like receptor kinase 1, putative, expressed
			Dj09_10426324R	10426324	1.2162e-05	4.915			Os09g17080.1	Os09g0340800		OsFBX318 - F-box domain containing protein, expressed
			Dj09_10449018R	10449018	3.4504e-05	4.46213			Os09g17120.1	Os09g0341200		ankyrin repeat domain containing protein, expressed
			Dj09_10457183F	10457183	7.1372e-05	4.14647
10	RTL	qRTL10.15	Dj10_03962177R	3962177	0.00012051	3.91898	3912177	4012177	Os10g07400.2	Os10g0161400	AT3G14470	disease resistance RPP13-like protein 1, putative, expressed
									Os10g07470.1	Os10g0162233		ZOS10-01 - C2H2 zinc finger protein, expressed
										Os10g0162300
									Os10g07480.1	Os10g0162400	AT1G47900	plant protein of unknown function DUF869 domain containing protein, expressed
									Os10g07510.1	Os10g0162600	AT2G45420	DUF260 domain containing protein, putative, expressed	LBD
	RTW	qRTW10.16	Sj10_06276085R	6276085	2.8183e-05	4.55001	6226085	6326085	Os10g11260.1	Os10g0190000	AT4G36800	ubiquitin-conjugating enzyme, putative, expressed
									Os10g11270.1	Os10g0190100	AT3G45070	sulfotransferase domain containing protein, expressed
									Os10g11340.1	Os10g0190800	AT1G02020	nitroreductase family protein, putative, expressed
									Os10g11354.1	Os10g0190900	AT5G52450	MATE efflux family protein, putative, expressed
									Os10g11370.1	Os10g0191100	AT1G62790	LTPL87 - Protease inhibitor/seed storage/LTP family protein precursor, putative, expressed
	SHW, RTW, TTW	qRST10.17	Dj10_21135126R	21135126	0.00026258	3.58074	21085126	21185126	Os10g39520.1	Os10g0541000	AT5G65970	MLO domain containing protein, putative, expressed		qRPH6-qRPH10 (relative plant height) and qRTDW1-qRTDW10 (relative total dry weight) described by Li et al. [13].
									Os10g39540.1	Os10g0541200	AT2G33700	protein phosphatase 2C, putative, expressed
									Os10g39550.1	Os10g0541500	AT2G02060	MYB family transcription factor, putative, expressed	G2-like
									Os10g39560.1	Os10g0541600	AT5G08260	OsSCP47 - Putative Serine Carboxypeptidase homologue, expressed
									Os10g39620.1	Os10g0542200	AT2G17190	ubiquitin family protein, putative, expressed
									Os10g39640.1	Os10g0542400	AT3G45970	expansin precursor, putative, expressed
11	SHW	qSHW10.18	Sj11_14324588R	14324588	1.9794e-05	4.70347	14274588	14374588	Os11g25060.1	Os11g0437800	AT3G11180	flavonol synthase/flavanone 3-hydroxylase, putative, expressed
									Os11g25100.1	Os11g0438000	AT5G06060	tropinone reductase, putative, expressed
									Os11g25110.1		AT2G29150	tropinone reductase 2, putative, expressed
									Os11g25160.1	Os11g0438700	AT5G06060	tropinone reductase 2, putative, expressed
										Os11g0438600
									Os11g25220.1	Os11g0439100	AT5G06060	oxidoreductase, short chain dehydrogenase/reductase domain containing protein, expressed
									Os11g25230.1		AT5G06060	tropinone reductase, putative
	RTW	qRTW11.19	Dj11_16461809F	16461809	9.6936e-06	5.01351	16411809	16511809	Os11g28500.1	Os11g0474600	AT1G79460	terpene synthase, N-terminal domain containing protein
									Os11g28530.2	Os11g0474800	AT1G79460	terpene synthase, putative, expressed
										Os11g0474900
										Os11g0475000
									Os11g28610.1	Os11g0475600	AT4G35300	transporter family protein, putative, expressed
	TTW	qTTW11.20	Sj11_21450712F	21450712	4.9164e-06	5.30835	21400712	21500712	Os11g36340.1	Os11g0571900	AT2G35880	lymphoid organ expressed yellow head virus receptor protein, putative, expressed
									Os11g36350.1	Os11g0572000	AT4G22180	OsFBDUF50 - F-box and DUF domain containing protein, expressed
									Os11g36390.1	Os11g0572100	AT5G22010	RFC1 - Putative clamp loader of PCNA, replication factor C subunit 1, expressed
									Os11g36410.1	Os11g0572301	AT1G12220	NBS-LRR type disease resistance protein, putative, expressed
									Os11g36420.1	Os11g0572400	AT1G08660	sialyltransferase family domain containing protein, expressed
									Os11g36430.3	Os11g0572500	AT5G22000	zinc finger, C3HC4 type domain containing protein, expressed
									Os11g36440.1	Os11g0572700	AT1G06820	amine oxidase, flavin-containing, domain containing protein, expressed
									Os11g36460.1	Os11g0572900	AT5G15920	SMC-related protein MSS2, putative, expressed
									Os11g36470.1	Os11g0573000	AT5G06600	ubiquitin carboxyl-terminal hydrolase 21, putative, expressed
	RTL	qRTL11.21	Dj11_26284384F	26284384	0.00084482	3.07324	26234384	26334384	Os11g43480.1	Os11g0655500	AT5G35450	Leucine Rich Repeat family protein, expressed
									Os11g43500.1	Os11g0655700	AT1G58400	NBS-LRR type disease resistance protein, putative, expressed
									Os11g43510.1	Os11g0655800	AT5G18640	lipase precursor, putative, expressed
									Os11g43520.1	Os11g0655900	AT3G02000	OsGrx_C17 - glutaredoxin subgroup III, expressed
									Os11g43530.1	Os11g0656000	AT3G02000	OsGrx_C13 - glutaredoxin subgroup III, expressed
									Os11g43550.1	Os11g0656400	AT2G47870	OsGrx_C14 - glutaredoxin subgroup III, expressed
									Os11g43590.2	Os11g0657000	AT5G18590	kelch repeat protein, putative, expressed
									Os11g43600.1	Os11g0657100	AT3G62910	peptide chain release factor protein, putative, expressed
									Os11g43610.1	Os11g0657200	AT4G02485	oxidoreductase, 2OG-Fe oxygenase family protein, putative, expressed
									Os11g43620.1	Os11g0657300	AT4G30220	LSM domain containing protein, expressed
									Os11g43650.1			ompA/MotB, putative, expressed
